# Transcriptional organization and regulation of the *Pseudomonas putida* flagellar system

**DOI:** 10.1101/2021.08.29.457346

**Authors:** Antonio Leal-Morales, Marta Pulido-Sánchez, Aroa López-Sánchez, Fernando Govantes

**Affiliations:** Centro Andaluz de Biología del Desarrollo, Universidad Pablo de Olavide/Consejo Superior de Investigaciones Científicas/Junta de Andalucía and Departamento de Biología Molecular e Ingeniería Bioquímica, Universidad Pablo de Olavide, Sevilla, Spain.

## Abstract

A single region of the *Pseudomonas putida* genome, designated the flagellar cluster, includes 59 genes potentially involved in the biogenesis and function of the flagellar system. Here we combine bioinformatics and *in vivo* gene expression analyses to clarify the transcriptional organization and regulation of the flagellar genes in the cluster. We have identified eleven flagellar operons and characterized twenty-two primary and internal promoter regions. Our results indicate that synthesis of the flagellar apparatus and core chemotaxis machinery is regulated by a three-tier cascade in which *fleQ* is a Class I gene, standing at the top of the transcriptional hierarchy. FleQ- and *σ*^54^-dependent Class II genes encode most components of the flagellar structure, part of the chemotaxis machinery and multiple regulatory elements, including the flagellar *σ* factor FliA. FliA activation of Class III genes enables synthesis of the filament, one stator complex and completion of the chemotaxis apparatus. Accessory regulatory proteins and an intricate operon architecture add complexity to the regulation by providing feedback and feed-forward loops to the main circuit. Because of the high conservation of the gene arrangement and promoter motifs, we believe that the regulatory circuit presented here may also apply to other environmental pseudomonads.

**ORIGINALITY-SIGNIFICANCE STATEMENT:** This is the first integrative study of the flagellar transcriptional cascade in *Pseudomonas putida*. Our results provide a new transcriptional organization featuring several operons with a nested architecture, detailed regulatory characterization of twenty-two flagellar promoters and a novel hierarchy for the regulatory circuit of the flagellar transcriptional cascade. The results presented represent a significant departure from previous models for other related bacteria. High conservation of flagellar gene organization and promoter sequences suggest that our observations may be relevant to other pseudomonads.
