## Supplemental File 3 for "Transcriptional organization and regulation of the *Pseudomonas putida* flagellar system": Supplementary File 3.xlsx

### Sheet: Hoja 1 (values)
		PparC	Average	SD	T test		Fold	Comparison		PfleS	Average	SD	T test		Fold	Comparison		PfliK2	Average	SD	T test		Fold	Comparison
		wt	9266.67	1105.91						wt	4415.17	293.485						wt	27328	2117.84
		∆fleQ	1282.67	101.204	0.00599888	**	-7.22453	wt vs ∆fleQ		∆fleQ	1779.17	126.349	2.55244e-07	***	-2.48159	wt vs ∆fleQ		∆fleQ	8034	684.71	3.46109e-07	***	-3.40154	wt vs ∆fleQ
		∆rpoN	2915.67	150.467	0.00897941	**	-3.17823	wt vs ∆rpoN		∆rpoN	3961.83	234.739	0.0151377	*	-1.11443	wt vs ∆rpoN		∆rpoN	8423.67	387.172	1.39599e-06	***	-3.24419	wt vs ∆rpoN
		∆fleN	88090	3208.93	0.000153406	***	9.50612	wt vs ∆fleN		∆fleN	58031.8	2891.38	7.67025e-08	***	13.1437	wt vs ∆fleN		∆fleN	16636.3	495.611	3.4754e-05	***	-1.64267	wt vs ∆fleN
		∆fleR	9329.33	1768.37	0.961441	ns	1.00676	wt vs ∆fleR		∆fleR	3807.17	333.58	0.00750517	**	-1.1597	wt vs ∆fleR		∆fleR	31677	8299.43	0.460959	ns	1.15914	wt vs ∆fleR
		∆flagella	1378.33	38.6307	0.00643679	**	-6.7231	wt vs ∆flagella		∆flagella	2260.4	319.961	2.10666e-06	***	-1.95327	wt vs ∆flagella		∆flagella	8481.17	628.611	9.732e-07	***	-3.2222	wt vs ∆flagella
		∆flagella + FleQ	97397.7	13430.2	1.11274e-05	***	70.6634	∆flagella vs ∆flagella + FleQ		∆flagella + FleQ	60161.6	12356.6	8.18571e-07	***	26.6155	∆flagella vs ∆flagella + FleQ		∆flagella + FleQ	16366.2	1603.01	1.70906e-05	***	1.92971	∆flagella vs ∆flagella + FleQ
		∆flagella + FliA	1216.5	101.119	0.011	*	-1.13303	∆flagella vs ∆flagella + FliA		∆flagella + FliA	2786.8	1085.03	0.34873	ns	1.23288	∆flagella vs ∆flagella + FliA		∆flagella + FliA	62556	7276.49	8.25515e-06	***	7.37587	∆flagella vs ∆flagella + FliA
		lapA-	7152.75	126.979	0.0789706	ns	-1.29554	wt vs lapA-		lapA-	2679	259.985	2.07219e-05	***	-1.64807	wt vs lapA-
		Low c-di-GMP	7037.33	758.77	0.817808	ns	-1.0164	lapA- vs low c-di-GMP		Low c-di-GMP	4860.67	787.963	0.000557618	***	1.81436	lapA- vs low c-di-GMP		PcheA	Average	SD	T test		Fold	Comparison
		High c-di-GMP	1501.33	49.9433	9.87225e-08	***	-4.76427	lapA- vs high c-di-GMP		High c-di-GMP	1671.4	40.2405	0.00401542	**	-1.60285	lapA- vs high c-di-GMP		wt	21873.3	1670.22
					0.00602974	**	-4.68739	low c-di-GMP vs high c-di-GMP					0.000173305	***	-2.90814	low c-di-GMP vs high c-di-GMP		∆fleQ	2015.33	235.785	0.0019867	**	-10.8535	wt vs ∆fleQ
																		∆rpoN	3259.67	109.865	0.00257959	**	-6.7103	wt vs ∆rpoN
		PflhF	Average	SD	T test		Fold	Comparison		PfliD	Average	SD	T test		Fold	Comparison		∆fleN	11930	280	0.00790622	**	-1.83347	wt vs ∆fleN
		wt	43045	2378.89						wt	3832	332.92						∆fleR	15776.3	2208.87	0.0215352	*	-1.38646	wt vs ∆fleR
		∆fleQ	24603.6	2182.32	1.41993e-06	***	-1.74954	wt vs ∆fleQ		∆fleQ	2873	325.977	0.01327	*	-1.3338	wt vs ∆fleQ		∆flagella	2045.67	236.291	0.00216502	**	-10.6925	wt vs ∆flagella
		∆rpoN	18051.3	164.634	1.73309e-05	***	-2.38459	wt vs ∆rpoN		∆rpoN	3578	119.887	0.178139	ns	-1.07099	wt vs ∆rpoN		∆flagella + FleQ	2357.17	311.608	0.0817086	ns	1.15227	∆flagella vs ∆flagella + FleQ
		∆fleN	151434	25436.5	0.000126347	***	3.51804	wt vs ∆fleN		∆fleN	21999	1368.17	1.314e-07	***	5.74087	wt vs ∆fleN		∆flagella + FliA	51643.8	10796.2	9.63426e-05	***	25.2455	∆flagella vs ∆flagella + FliA
		∆fleR	36817.1	3289.6	0.00242966	**	-1.16916	wt vs ∆fleR		∆fleR	4693.83	150.294	0.00248868	**	1.2249	wt vs ∆fleR
		∆flagella	21978.4	2861.68	1.05702e-07	***	-1.95851	wt vs ∆flagella		∆flagella	2936.4	326.693	0.00264124	**	-1.305	wt vs ∆flagella		PhsbA	Average	SD	T test		Fold	Comparison
		∆flagella + FleQ	153275	16139.4	3.74922e-07	***	6.9739	∆flagella vs ∆flagella + FleQ		∆flagella + FleQ	31054.1	4386.88	2.38746e-06	***	10.5756	∆flagella vs ∆flagella + FleQ		wt	47542.5	4152.52
		∆flagella + FliA	39051	963.943	7.00841e-07	***	1.77679	∆flagella vs ∆flagella + FliA		∆flagella + FliA	3642.43	557.426	0.020765	*	1.24044	∆flagella vs ∆flagella + FliA		∆fleQ	26774.4	1705.43	1.16919e-05	***	-1.77567	wt vs ∆fleQ
		lapA-	36711.5	4139.42	0.000441052	***	-1.17252	wt vs lapA-		lapA-	6634.5	328.362	7.09753e-06	***	1.73134	wt vs lapA-		∆rpoN	16732	732.879	4.10571e-06	***	-2.84141	wt vs ∆rpoN
		Low c-di-GMP	45196	857.236	0.0231421	*	1.23111	lapA- vs low c-di-GMP		Low c-di-GMP	4248	204.502	8.43421e-05	***	-1.56179	lapA- vs low c-di-GMP		∆fleN	13787.8	694.901	3.17924e-06	***	-3.44817	wt vs ∆fleN
		High c-di-GMP	20036.3	688.138	0.00325246	**	-1.83225	lapA- vs high c-di-GMP		High c-di-GMP	1882.67	188.691	3.25765e-06	***	-3.52399	lapA- vs high c-di-GMP		∆fleR	35888	5409.69	0.0131829	*	-1.32475	wt vs ∆fleR
					3.85838e-06	***	-2.2557	low c-di-GMP vs high c-di-GMP					0.000129104	***	-2.25637	low c-di-GMP vs high c-di-GMP		∆flagella	47136	1406.05	0.835235	ns	-1.00862	wt vs ∆flagella
																		∆flagella + FleQ	53235.2	7840.35	0.158627	ns	1.1294	∆flagella vs ∆flagella + FleQ
		PflhA	Average	SD	T test		Fold	Comparison		PflgF	Average	SD	T test		Fold	Comparison		∆flagella + FliA	88726.2	6034.98	3.91767e-06	***	1.88234	∆flagella vs ∆flagella + FliA
		wt	7004.17	711.11						wt	34275.5	8186.63
		∆fleQ	1853	194.584	2.10921e-06	***	-3.77991	wt vs ∆fleQ		∆fleQ	1510.5	139.506	9.35339e-06	***	-22.6915	wt vs ∆fleQ		PfliS	Average	SD	T test		Fold	Comparison
		∆rpoN	2798	25.3574	2.73954e-05	***	-2.50328	wt vs ∆rpoN		∆rpoN	2925.67	112.429	1.25394e-05	***	-11.7154	wt vs ∆rpoN		wt	23263.3	2474.88
		∆fleN	80581.2	3284.3	1.18118e-08	***	11.5047	wt vs ∆fleN		∆fleN	182549	34568	9.2085e-05	***	5.32592	wt vs ∆fleN		∆fleQ	2662	310.095	0.0042768	**	-8.73904	wt vs ∆fleQ
		∆fleR	5175.67	172.216	0.000979686	***	-1.35329	wt vs ∆fleR		∆fleR	14025	318.721	0.000207111	***	-2.44389	wt vs ∆fleR		∆rpoN	3405	228.65	0.00484278	**	-6.83211	wt vs ∆rpoN
		∆flagella	1896.67	211.323	1.88196e-06	***	-3.69288	wt vs ∆flagella		∆flagella	1804.25	94.7466	9.94694e-06	***	-18.9971	wt vs ∆flagella		∆fleN	20061.8	601.605	0.150717	ns	-1.15958	wt vs ∆fleN
		∆flagella + FleQ	91554.7	8381.2	1.47837e-06	***	48.2714	∆flagella vs ∆flagella + FleQ		∆flagella + FleQ	121472	20212.2	0.000188058	***	67.3254	∆flagella vs ∆flagella + FleQ		∆fleR	14957	3258.53	0.0274886	*	-1.55535	wt vs ∆fleR
		∆flagella + FliA	1654	217.184	0.237767	ns	-1.14672	∆flagella vs ∆flagella + FliA		∆flagella + FliA	1650.33	196.54	0.139354	ns	-1.09326	∆flagella vs ∆flagella + FliA		∆flagella	2482.17	226.251	0.0045567	**	-9.37219	wt vs ∆flagella
		lapA-	6779	330.676	0.520658	ns	-1.03322	wt vs lapA-		lapA-	24757.5	1467.23	0.0131647	*	-1.38445	wt vs lapA-		∆flagella + FleQ	2683	221.133	0.268689	ns	1.08091	∆flagella vs ∆flagella + FleQ
		Low c-di-GMP	6564.33	721.516	0.668836	ns	-1.0327	lapA- vs low c-di-GMP		Low c-di-GMP	37938.7	964.221	3.11188e-05	***	1.53241	lapA- vs low c-di-GMP		∆flagella + FliA	81312.8	8932.86	3.89028e-06	***	32.7588	∆flagella vs ∆flagella + FliA
		High c-di-GMP	1301	64	3.074e-05	***	-5.21061	lapA- vs high c-di-GMP		High c-di-GMP	2561.67	176.325	6.13559e-05	***	-9.66461	lapA- vs high c-di-GMP
					0.00589399	**	-5.04561	low c-di-GMP vs high c-di-GMP					0.000161086	***	-14.8101	low c-di-GMP vs high c-di-GMP		PfliC	Average	SD	T test		Fold	Comparison
																		wt	16032.3	2099.44
		PfliL	Average	SD	T test		Fold	Comparison		PflgB	Average	SD	T test		Fold	Comparison		∆fleQ	3999.5	433.038	2.00908e-05	***	-4.00858	wt vs ∆fleQ
		wt	23819.2	2956.74						wt	52036.2	2478.53						∆rpoN	4790.67	287.919	3.07934e-05	***	-3.34658	wt vs ∆rpoN
		∆fleQ	2111.5	199.182	1.2665e-07	***	-11.2807	wt vs ∆fleQ		∆fleQ	1254.33	144.576	5.03044e-08	***	-41.4851	wt vs ∆fleQ		∆fleN	47021.8	9950.01	3.0802e-05	***	2.93293	wt vs ∆fleN
		∆rpoN	4052.33	239.602	2.11485e-07	***	-5.87791	wt vs ∆rpoN		∆rpoN	3264	46.1844	7.14109e-08	***	-15.9425	wt vs ∆rpoN		∆fleR	29112	7038.06	0.0302475	*	1.81583	wt vs ∆fleR
		∆fleN	107303	11678	5.60631e-08	***	4.50489	wt vs ∆fleN		∆fleN	120885	40183.5	0.00506565	**	2.3231	wt vs ∆fleN		∆flagella	3676.17	251.593	2.4321e-05	***	-4.36116	wt vs ∆flagella
		∆fleR	27275.2	1228.85	0.013997	*	1.14509	wt vs ∆fleR		∆fleR	21004.4	4366.01	3.39815e-09	***	-2.4774	wt vs ∆fleR		∆flagella + FleQ	3550.5	391.783	0.596182	ns	-1.03539	∆flagella vs ∆flagella + FleQ
		∆flagella	3016.5	694.155	5.54711e-08	***	-7.89632	wt vs ∆flagella		∆flagella	1517	242.076	4.82733e-08	***	-34.302	wt vs ∆flagella		∆flagella + FliA	20979.1	2568.85	2.16586e-07	***	5.70679	∆flagella vs ∆flagella + FliA
		∆flagella + FleQ	109226	6707.61	1.69884e-07	***	36.2094	∆flagella vs ∆flagella + FleQ		∆flagella + FleQ	166707	16352.9	0.00324792	**	109.892	∆flagella vs ∆flagella + FleQ
		∆flagella + FliA	5142.4	1091.54	0.00792059	**	1.70476	∆flagella vs ∆flagella + FliA		∆flagella + FliA	1215	93.8323	0.0272838	*	-1.24856	∆flagella vs ∆flagella + FliA		PcheV	Average	SD	T test		Fold	Comparison
		lapA-	14982.5	334.473	5.25699e-05	***	-1.5898	wt vs lapA-		lapA-	50475.2	2573.07	0.374918	ns	-1.03092	wt vs lapA-		wt	47634.3	1638.02
		Low c-di-GMP	16453	1119.77	0.143303	ns	1.09815	lapA- vs low c-di-GMP		Low c-di-GMP	76740	1605.89	1.63898e-05	***	1.52035	lapA- vs low c-di-GMP		∆fleQ	14652.7	319.163	0.000552607	***	-3.2509	wt vs ∆fleQ
		High c-di-GMP	3297.33	232.449	3.95082e-08	***	-4.54382	lapA- vs high c-di-GMP		High c-di-GMP	3736.33	487.826	2.33372e-05	***	-13.5093	lapA- vs high c-di-GMP		∆rpoN	25470	3921.49	6.83773e-06	***	-1.87021	wt vs ∆rpoN
					0.00168483	**	-4.98979	low c-di-GMP vs high c-di-GMP					4.69327e-05	***	-20.5389	low c-di-GMP vs high c-di-GMP		∆fleN	48189.7	1986.3	0.728311	ns	1.01166	wt vs ∆fleN
																		∆fleR	51326.5	7748.26	0.416267	ns	1.07751	wt vs ∆fleR
		PfliK	Average	SD	T test		Fold	Comparison		PflgA	Average	SD	T test		Fold	Comparison		∆flagella	11549.5	1857.2	1.80641e-06	***	-4.12436	wt vs ∆flagella
		wt	4173.88	1047.84						wt	19303.9	2792.18						∆flagella + FleQ	11438	621.898	0.898193	ns	-1.00975	∆flagella vs ∆flagella + FleQ
		∆fleQ	2205	894.94	0.033355	*	-1.89291	wt vs ∆fleQ		∆fleQ	5556.67	211.197	2.15009e-07	***	-3.474	wt vs ∆fleQ		∆flagella + FliA	86922.2	4206.18	7.68884e-06	***	7.52606	∆flagella vs ∆flagella + FliA
		∆rpoN	2823.67	141.624	0.00799989	**	-1.47818	wt vs ∆rpoN		∆rpoN	5952	410.194	1.42303e-07	***	-3.24326	wt vs ∆rpoN
		∆fleN	21598.7	1137.74	7.75015e-05	***	5.17473	wt vs ∆fleN		∆fleN	102710	5304.9	7.27179e-09	***	5.3207	wt vs ∆fleN		PflgM	Average	SD	T test		Fold	Comparison
		∆fleR	3709	322.676	0.26843	ns	-1.12534	wt vs ∆fleR		∆fleR	16982.3	684.096	0.0382488	*	-1.1367	wt vs ∆fleR		wt	92558.7	2554.96
		∆flagella	2195.17	214.553	0.00090442	***	-1.90139	wt vs ∆flagella		∆flagella	6543	120.553	4.74862e-07	***	-2.95031	wt vs ∆flagella		∆fleQ	32554.7	1467.18	3.03789e-05	***	-2.84318	wt vs ∆fleQ
		∆flagella + FleQ	18257.3	1022.03	0.00109025	**	8.31706	∆flagella vs ∆flagella + FleQ		∆flagella + FleQ	103717	1249.84	4.75307e-05	***	15.8515	∆flagella vs ∆flagella + FleQ		∆rpoN	22687.5	640.68	0.000307262	***	-4.07972	wt vs ∆rpoN
		∆flagella + FliA	2276.2	262.093	0.595282	ns	1.03691	∆flagella vs ∆flagella + FliA		∆flagella + FliA	7165.6	475.566	0.0406437	*	1.09516	∆flagella vs ∆flagella + FliA		∆fleN	52240.8	1976.07	8.88711e-05	***	-1.77177	wt vs ∆fleN
		lapA-	4734.75	699.599	0.300266	ns	1.13438	wt vs lapA-		lapA-	15894	768.742	0.00596855	**	-1.21454	wt vs lapA-		∆fleR	72131.8	11008.3	0.0299782	*	-1.28319	wt vs ∆fleR
		Low c-di-GMP	2983.67	67.3968	0.0147221	*	-1.58689	lapA- vs low c-di-GMP		Low c-di-GMP	18173.3	133.332	0.00817252	**	1.14341	lapA- vs low c-di-GMP		∆flagella	32494.2	4464.02	4.64395e-06	***	-2.84846	wt vs ∆flagella
		High c-di-GMP	1634.67	32.0208	0.00297541	**	-2.89646	lapA- vs high c-di-GMP		High c-di-GMP	5419.33	203.237	3.57844e-05	***	-2.93283	lapA- vs high c-di-GMP		∆flagella + FleQ	36461.3	7161.59	0.457695	ns	1.12209	∆flagella vs ∆flagella + FleQ
					0.000102519	***	-1.82524	low c-di-GMP vs high c-di-GMP					5.87332e-07	***	-3.35343	low c-di-GMP vs high c-di-GMP		∆flagella + FliA	135860	13033.4	0.044975	*	4.18105	∆flagella vs ∆flagella + FliA
		PfliE	Average	SD	T test		Fold	Comparison		PflgZ	Average	SD	T test		Fold	Comparison		PmotA	Average	SD	T test		Fold	Comparison
		wt	31980.5	4406.72						wt	24962.5	4356.16						wt	36024.7	6086.89
		∆fleQ	2542.83	563.477	1.95821e-07	***	-12.5767	wt vs ∆fleQ		∆fleQ	19694	1514.58	0.0111183	*	-1.26752	wt vs ∆fleQ		∆fleQ	10390	238.118	0.000143168	***	-3.46724	wt vs ∆fleQ
		∆rpoN	3262.67	82.5611	3.37189e-07	***	-9.80195	wt vs ∆rpoN		∆rpoN	11446	417.569	4.13385e-05	***	-2.18089	wt vs ∆rpoN		∆rpoN	7082	125.861	8.12243e-05	***	-5.08679	wt vs ∆rpoN
		∆fleN	162212	14116.8	3.92474e-09	***	5.07222	wt vs ∆fleN		∆fleN	32288.5	3548.78	0.00475165	**	1.29348	wt vs ∆fleN		∆fleN	21721.7	563.342	0.00214095	**	-1.65847	wt vs ∆fleN
		∆fleR	29261.4	3706.27	0.203584	ns	-1.09293	wt vs ∆fleR		∆fleR	27655.8	5538.62	0.435005	ns	1.10789	wt vs ∆fleR		∆fleR	45501	4378.98	0.0392429	*	1.26305	wt vs ∆fleR
		∆flagella	2542.83	563.477	1.95821e-07	***	-12.5767	wt vs ∆flagella		∆flagella	17738.2	2073.21	0.00172257	**	-1.40727	wt vs ∆flagella		∆flagella	11549.5	1857.2	8.77411e-05	***	-3.11915	wt vs ∆flagella
		∆flagella + FleQ	185636	9236.05	3.40034e-05	***	73.0037	∆flagella vs ∆flagella + FleQ		∆flagella + FleQ	36032.2	3967.85	1.69386e-05	***	2.03133	∆flagella vs ∆flagella + FleQ		∆flagella + FleQ	11438	621.898	0.898193	ns	-1.00975	∆flagella vs ∆flagella + FleQ
		∆flagella + FliA	6180.88	2302.9	0.00254894	**	2.4307	∆flagella vs ∆flagella + FliA		∆flagella + FliA	23327.4	1126.28	6.17996e-05	***	1.31509	∆flagella vs ∆flagella + FliA		∆flagella + FliA	86922.2	4206.18	7.68884e-06	***	7.52606	∆flagella vs ∆flagella + FliA
		lapA-	29540.5	883.858	0.17009	ns	-1.0826	wt vs lapA-		lapA-	21999.5	2884.29	0.194426	ns	-1.13468	wt vs lapA-
		Low c-di-GMP	45369.7	8431.53	0.0817867	ns	1.53585	lapA- vs low c-di-GMP		Low c-di-GMP	32971	2260.54	0.00251229	**	1.49872	lapA- vs low c-di-GMP
		High c-di-GMP	5348.67	743.041	2.89506e-07	***	-5.52297	lapA- vs high c-di-GMP		High c-di-GMP	13833.7	710.479	0.008231	**	-1.59029	lapA- vs high c-di-GMP
					0.0139342	*	-8.48243	low c-di-GMP vs high c-di-GMP					0.00237845	**	-2.38339	low c-di-GMP vs high c-di-GMP
